# Pathway profiling of a novel SRC inhibitor, AZD0424, in combination with MEK inhibitors

**DOI:** 10.1101/2021.08.27.457893

**Authors:** John C Dawson, Alison Munro, Kenneth Macleod, Morwenna Muir, Paul Timpson, Robert J Williams, Margaret Frame, Valerie G Brunton, Neil O Carragher

## Abstract

A more comprehensive understanding of how cells respond to drug intervention, the likely immediate signalling responses and how resistance may develop within different microenvironments allows us anticipate how cells adapt to targeted therapy enabling more informed prediction of rational drug combinations. The non-receptor tyrosine kinase SRC regulates many cellular signalling processes and pharmacological inhibition has long been a target of drug discovery projects for the treatment of cancer. Here we describe the *in vitro* and *in vivo* characterisation of the small molecule SRC inhibitor, AZD0424. We show that AZD0424 potently inhibits the phosphorylation of tyrosine-416 of SRC (IC50 ∼ 100 nM) in many cancer cell lines; however inhibition of cell viability, via a G1 cell cycle arrest, was observed only in a sub-set of cancer cell lines in the low (on target) micromolar range. We profiled the changes in intracellular pathway signalling in cancer cells following exposure to AZD0424 and other targeted therapies using Reverse Phase Protein Array analysis. We demonstrate that SRC is activated in response to MEK inhibitor (trametinib or AZD6244)-treatment of KRAS mutant colorectal cell lines (HCT116 and DLD1) and that AZD0424 abrogates this. Cell lines treated with trametinib or AZD6244 in combination with AZD0424 revealed reduction of EGFR, FAK and SRC compensatory activation, and, synergistically inhibits cell viability *in vitro. In vivo*, trametinib-treatment of mice bearing HCT116 tumours increased phosphorylation of SRC on Tyr416, and when combined with AZD0424, inhibition of tumour growth is greater than trametinib alone. We also demonstrate that drug-induced resistance to trametinib is not re-sensitised by AZD0424 treatment *in vitro*, likely as a result of multiple compensatory signalling mechanisms; however inhibition of SRC remains an effective way to block invasion of trametinib resistant tumour cells. These data imply that inhibiting SRC may offer a useful addition to MEK inhibitor combination strategies.
