## Supplementary Table 1 for "Pathway profiling of a novel SRC inhibitor, AZD0424, in combination with MEK inhibitors"

### Sheet: Sheet1
Supplementary Table 1. RPPA antibody list
Antibody	Supplier	Cat. Number	Type
FAK1	Cell Signaling Technologies	3285	rabbit
FAK1 P Y397	Cell Signaling Technologies	3283	rabbit
ATM/ATR Substrate P Ser/Thr	Cell Signaling Technologies	2851	rabbit
Aurora A/B/C P Thr288/Thr232/Thr198	Cell Signaling Technologies	2914	rabbit
Bad P Ser136	Cell Signaling Technologies	9295	rabbit
Bad P Ser112	Cell Signaling Technologies	9291	rabbit
Bak	Epitomics	1542-1	rabbit
CamKII P Thr286	Cell Signaling Technologies	3361	rabbit
CrkL P Tyr207	Cell Signaling Technologies	3181	rabbit
FLT3 P Tyr591 P Tyr591	Cell Signaling Technologies	3461	rabbit
HSP27 (HSPB1) P Ser78	Cell Signaling Technologies	2405	rabbit
IkB-alpha	Cell Signaling Technologies	4812	rabbit
IKK alpha/beta P Ser176/Ser177	Cell Signaling Technologies	2078	rabbit
JAK1	Cell Signaling Technologies	3332	rabbit
MEK1/2	Cell Signaling Technologies	9122	rabbit
MEK1/2 P Ser217/221	Cell Signaling Technologies	9154	rabbit
MNK1 (MKNK) P Thr197,Thr202	Cell Signaling Technologies	2111	rabbit
MSK1 P Ser376	Cell Signaling Technologies	9591	rabbit
PARP	Cell Signaling Technologies	9542	rabbit
Met P Tyr1234	Signalway	11227-1	rabbit
PI3 Kinase p110-alpha	Cell Signaling Technologies	4249	rabbit
PKA RII P Ser96	Epitomics	1151-1	rabbit
PKC (pan) P Ser660 (beta-2)	Cell Signaling Technologies	9371	rabbit
PKC substrate P (R/K)X(S*)(Hyd)(R/k)	Cell Signaling Technologies	2261	rabbit
PKC-zeta	Cell Signaling Technologies	9372	rabbit
PKC-zeta/lambda P Thr410/403	Cell Signaling Technologies	9378	rabbit
Bim	Epitomics	1036	rabbit
CDK1 (cdc2)	Cell Signaling Technologies	9112	rabbit
Met P Tyr1349	Signalway	11238	rabbit
Rap1	Cell Signaling Technologies	4938	rabbit
IGF-1R beta P Tyr1162,Tyr1163	Invitrogen (Biosource)	44-804G	rabbit
ErbB-1/EGFR	Cell Signaling Technologies	2232	rabbit
ErbB-2/Her2/EGFR P Tyr1248/Tyr1173	Cell Signaling Technologies	2244	rabbit
ErbB-3/Her3/EGFR	Cell Signaling Technologies	4754	rabbit
ErbB-3/Her3/EGFR P Tyr1289	Cell Signaling Technologies	4791	rabbit
Stat5	Invitrogen (Biosource)	44-368G	rabbit
Stat5 P Tyr694	Cell Signaling Technologies	9351	rabbit
EGFR P Tyr1173	Cell Signaling Technologies	4407	rabbit
Akt P Thr308	Cell Signaling Technologies	2965	rabbit
Met	Cell Signaling Technologies	4560	rabbit
Stat3 P Tyr705	Cell Signaling Technologies	9138	mouseIgG1
IkB-alpha P Ser32	Cell Signaling Technologies	2859	rabbit
S6 Ribosomal protein P Ser235,Ser236	Cell Signaling Technologies	2211	rabbit
p44/42 MAPK (ERK1/2)	Cell Signaling Technologies	9102	rabbit
p44/42 MAPK (ERK1/2) P Thr202/Thr185,Tyr204/Tyr187	Cell Signaling Technologies	4370	rabbit
Src	Cell Signaling Technologies	2109	rabbit
Akt	Cell Signaling Technologies	9272	rabbit
Akt P Ser473	Cell Signaling Technologies	4060	rabbit
PARP cleaved Asp214	Cell Signaling Technologies	9541	rabbit
beta-actin	Cell Signaling Technologies	4970	rabbit
NFkB p65 Ser536	Cell Signaling Technologies	3033	rabbit
cdc25c P Ser216	Cell Signaling Technologies	4901	rabbit
Chk1 P Ser345	Cell Signaling Technologies	2348	rabbit
Chk2 P Thr68	Cell Signaling Technologies	2661	rabbit
c-Jun P Ser73	Cell Signaling Technologies	9164	rabbit
c-Myc	Cell Signaling Technologies	5605	rabbit
E-Cadherin	Cell Signaling Technologies	3195	rabbit
Rb	Abcam/Epitomics	ab113074	rabbit
M-CSF P Tyr723	Cell Signaling Technologies	3155	rabbit
4E-BP1 P Ser65	Cell Signaling Technologies	9451	rabbit
4E-BP1 P Thr37,Thr46	Cell Signaling Technologies	2855	rabbit
beta-Catenin	Cell Signaling Technologies	9562	rabbit
beta-Catenin P Ser33,Ser37,Thr41	Cell Signaling Technologies	9561	rabbit
beta-Catenin P Thr41,Ser45	Cell Signaling Technologies	9565	rabbit
cdc25A	Cell Signaling Technologies	3652	rabbit
VEGFR P Tyr1175	Cell Signaling Technologies	2478	rabbit
PTEN	Cell Signaling Technologies	9552	rabbit
Ubiquitin (P4D1)	Cell Signaling Technologies	3936	mouseIgG1
Tyk2 P Tyr1054,Tyr1055	Cell Signaling Technologies	9321	rabbit
Tsc-2 (Tuberin) P Thr1462	Cell Signaling Technologies	3617	rabbit
Tsc-2 (Tuberin)	Cell Signaling Technologies	3612	rabbit
Survivin	Cell Signaling Technologies	2808	rabbit
p70 S6 Kinase P Thr389	Cell Signaling Technologies	9205S	rabbit
PTEN P Ser380,Thr382,Thr383	Cell Signaling Technologies	9554	rabbit
Cyclin D1	Cell Signaling Technologies	2926	mouseIgG2a
SAPK/JNK (JNK2)	Cell Signaling Technologies	9258	rabbit
p70 S6 Kinase P Thr421,Ser424	Cell Signaling Technologies	9204	rabbit
LKB1	Cell Signaling Technologies	3047	rabbit
GSK-3-alpha/beta P Ser21/Ser9	Cell Signaling Technologies	9331	rabbit
Stat6 P Tyr641	Cell Signaling Technologies	9361	rabbit
p53 P Ser15	Cell Signaling Technologies	9284	rabbit
p38 MAPK PThr180,Tyr182	Cell Signaling Technologies	9211	rabbit
p38 MAPK	Cell Signaling Technologies	9212	rabbit
mTOR P Ser2448	Cell Signaling Technologies	2971	rabbit
mTOR	Cell Signaling Technologies	2972	rabbit
Stat1 P Ser727	Invitrogen (Biosource)	44-382G	rabbit
p21 CIP/WAF1	Cell Signaling Technologies	2946	mouseIgG2a
Raf P Ser259	Cell Signaling Technologies	9421	rabbit
PLC-gamma1 P Tyr783	Cell Signaling Technologies	2821	rabbit
PDK-1 P Ser241	Cell Signaling Technologies	3061	rabbit
p90 S6 kinase (Rsk1-3) P Thr359,Ser363	Cell Signaling Technologies	9344	rabbit
PDK-1	Cell Signaling Technologies	3062	rabbit
p70 S6 Kinase	Cell Signaling Technologies	9202	rabbit
JAK1 P Tyr1022,Thr1023	Invitrogen (Biosource)	44-422G	rabbit
c-Myc P Thr58,Ser62	Epitomics	1203-1	rabbit
SAPK/JNK P Thr183,Tyr185	Cell Signaling Technologies	4668	rabbit
S6 Ribosomal protein p Ser240,Ser244	Cell Signaling Technologies	2215	rabbit
S6 Ribosomal Protein	Cell Signaling Technologies	2217	rabbit
Rb P Ser807,Ser811	Cell Signaling Technologies	9308	rabbit
Rb P Ser780	Cell Signaling Technologies	9307	rabbit
Raf P Ser338	Cell Signaling Technologies	9427	rabbit
MAPKAPK-2 P Thr334	Cell Signaling Technologies	3041	rabbit
Bax	Epitomics	1063	rabbit
Stat6	Cell Signaling Technologies	9362	rabbit
Stat1 P Tyr701	Cell Signaling Technologies	9171	rabbit
Src (family) P Tyr416	Cell Signaling Technologies	2101	rabbit
Smad2/3 P Ser465/Ser423,Ser467/Ser425	Cell Signaling Technologies	8828	rabbit
Smad1/5 P Ser463/Ser465	Cell Signaling Technologies	9516	rabbit
Cyclin D1 P Thr286	Cell Signaling Technologies	3300	rabbit
AMPK alpha	Cell Signaling Technologies	2532	rabbit
AMPK alpha P Thr172	Cell Signaling Technologies	2535	rabbit
Bcl-2	Epitomics	1017-1	rabbit
Bcl-xl	Abcam/Epitomics	ab32370	rabbit
Bid	Abcam/Epitomics	ab32060	rabbit
Bim P Ser69	Cell Signaling Technologies	4585	rabbit
c-Jun N-term	Epitomics	1254-1	rabbit
Caspase 3	Cell Signaling Technologies	9662	rabbit
Caspase 3 cleaved	Cell Signaling Technologies	9664	rabbit
CDK1 (p34cdc2) P Tyr15	Cell Signaling Technologies	9111	rabbit
p53	Cell Signaling Technologies	9282	rabbit
CREB	Cell Signaling Technologies	9197	rabbit
EGFR P Tyr1086		369700	rabbit
GSK-3-beta P Ser9	Cell Signaling Technologies	9336	rabbit
IRS-1	Cell Signaling Technologies	2382	rabbit
TBK1/NAK	Cell Signaling Technologies	3504	rabbit
GSK-3-beta	Cell Signaling Technologies	9315	rabbit
CrkL	Cell Signaling Technologies	3182	mouseIgG1
HSP27 (HSPB1)	Cell Signaling Technologies	2402	mouseIgG1
Ki-67 (Annexin II, p36)	Beckton Dickinson	610968	mouseIgG1
PKC-alpha	Beckton Dickinson	610108	mouseIgG2b
Ras	Beckton Dickinson	610001	mouseIgG1
Stat1	Cell Signaling Technologies	9176	mouseIgG1
Hexokinase	Cell Signaling Technologies	2867	rabbit
Tuberin P S1387	Cell Signaling Technologies	5584	rabbit
IRS-1 P S636/639	Cell Signaling Technologies	2388	rabbit
PKM2 XP(R)	Cell Signaling Technologies	4053	rabbit
SQSTM1	Cell Signaling Technologies	8025	rabbit
PLC-gamma1	Cell Signaling Technologies	2822	rabbit
Puma	Cell Signaling Technologies	4976	rabbit
SHP2 P Tyr542	Cell Signaling Technologies	3751	rabbit
Smad2 P Ser465,Ser467	Cell Signaling Technologies	3108	rabbit
Tau	Abcam/Epitomics	ab32057	rabbit
VEGFR P Tyr951	Cell Signaling Technologies	4991	rabbit
Smad3 P Ser423,Ser425	Cell Signaling Technologies	9520	rabbit
BRCA1	Cell Signaling Technologies	9010	rabbit
CDK2	Abcam/Epitomics	ab32147	rabbit
MAPKAPK-2	Epitomics	1497-1	rabbit
Stat3	Cell Signaling Technologies	12640	rabbit
Tau Phospho/non Phos ser 305	Epitomics	2368-1	rabbit
VEGFR P Tyr1059	Cell Signaling Technologies	3817	rabbit
XIAP	Cell Signaling Technologies	2045	rabbit
Zap70	Cell Signaling Technologies	2705	rabbit
Rsk2 Pser 227	Cell Signaling Technologies	3556	rabbit
NFkB p105/p50	GeneTex	GTX110585	rabbit
Calmodulin	Calbiochem	NB12	mouseIgG1
Calpain2	Cell Signaling Technologies	2539	rabbit
Calpastatin	Cell Signaling Technologies	4146	rabbit
PDGFR P Tyr1021	Cell Signaling Technologies	2227	rabbit
PDGFR P Tyr751	Cell Signaling Technologies	4549	rabbit
Bcl-2 P Ser70	Cell Signaling Technologies	2827	rabbit
IGF-1R beta	Cell Signaling Technologies	3027	rabbit
Gab1	Cell Signaling Technologies	3232	rabbit
Profilin (C56B8)	Cell Signaling Technologies	3246	rabbit
PYK2 P Y402	Cell Signaling Technologies	3291	rabbit
Zyxin	Cell Signaling Technologies	3553	rabbit
ILK1 (4G9)	Cell Signaling Technologies	3856	rabbit
Grb2	Cell Signaling Technologies	3972	rabbit
Rock1 (C8F7)	Cell Signaling Technologies	4035	rabbit
EGFR (D38B1) XP ®	Cell Signaling Technologies	4267	rabbit
Cool1/betaPix	Cell Signaling Technologies	4515	rabbit
Hic-5	Cell Signaling Technologies	4914	rabbit
Arf6 (D12G6)	Cell Signaling Technologies	5740	rabbit
Mena (D33C1)	Cell Signaling Technologies	6921	rabbit
4E-BP1	Cell Signaling Technologies	9452	rabbit
4E-BP1 P Ser65 (174A9)	Cell Signaling Technologies	9456	rabbit
4E-BP1 P Thr37,Thr46	Cell Signaling Technologies	9459	rabbit
Acetyl-CoA carboxylase P Ser79	Cell Signaling Technologies	3661	rabbit
Akt P Ser473	Cell Signaling Technologies	9271	rabbit
Akt P Thr308	Cell Signaling Technologies	9275	rabbit
Bax	Cell Signaling Technologies	2772	rabbit
Bcl-XL	Cell Signaling Technologies	2762	rabbit
EGFR P Y992	Cell Signaling Technologies	2235	rabbit
EGFR P Y1086	Cell Signaling Technologies	2234	rabbit
MEK 1/2 P Ser217/221	Cell Signaling Technologies	9121	rabbit
mTOR (7C10)	Cell Signaling Technologies	2983	rabbit
NDRG1 P T346	Cell Signaling Technologies	3217	rabbit
CrkL P Y244	Abcam	ab32018	rabbit
Grb2 P Y237	Abcam	ab32037	rabbit
Histone H3 (E173) P S10	Abcam	ab32107	rabbit
SHP2 P Y477	Abcam	ab32159	rabbit
B-Raf [EP152Y]	Abcam	ab33899	rabbit
Fibronectin [F14]	Abcam	ab45688	rabbit
mTOR	Abcam	ab51089	rabbit
Androgen Receptor [EP670Y]	Abcam	ab52615	rabbit
IRS4 [EP907Y]	Abcam	ab52622	rabbit
HSF1 [EP1711Y] P Ser303/307	Abcam	ab81281	rabbit
YAP1 [EP1674Y]	Abcam	ab52771	rabbit
MMP21 [EP1277Y]	Abcam	ab52817	rabbit
MEK6 [EP558Y]	Abcam	ab52937	rabbit
Integrin Beta 1 [EP1041Y]	abcam	ab52971	rabbit
PYK2 [EP206Y]	abcam	ab81266	rabbit
HSF1[EP1710Y]	abcam	ab52757	rabbit
MMP26 [EP1283Y]	abcam	ab81285	rabbit
Histone H2A.X P Ser139 [EP854(2)Y]	abcam	ab81299	rabbit
mTOR P S2448 [EP2426(2)Y]	abcam	ab109268	rabbit
STAT1 alpha P Y701 [EPR3147]	abcam	ab109457	rabbit
Eph1A [EPR1786]	abcam	ab133598	rabbit
EphB3 [EPR8280]	abcam	ab133742	rabbit
EphB2 [EPR10072(B)]	abcam	ab150411	rabbit
FGF19 EPR8407(2)]	abcam	ab154185	rabbit
FOXA1	Millipore (Upstate)	AB4124	rabbit
Stat3 P Y705	CST	9131	rabbit
MEP50 (D56B8)	Cell Signaling Technologies	2018	rabbit
Lamin A/C	Cell Signaling Technologies	2032	rabbit
Axin1 (C76H11)	Cell Signaling Technologies	2087	rabbit
RhoA (67BC)	Cell Signaling Technologies	2117	rabbit
Musashi	Cell Signaling Technologies	2154	rabbit
Ku80 (C48E7)	Cell Signaling Technologies	2180	rabbit
TCF1 (C63O9)	Cell Signaling Technologies	2203	rabbit
LEF1 (C12A5)	Cell Signaling Technologies	2230	rabbit
Shc P Y239/40	Cell Signaling Technologies	2434	rabbit
FOXO3a (75D8)	Cell Signaling Technologies	2497	rabbit
TCF4 (C9B9)	Cell Signaling Technologies	2565	rabbit
Histone H2A.X	Cell Signaling Technologies	2595	rabbit
FOXO1 (C29H4)	Cell Signaling Technologies	2880	rabbit
TCF3 (D15G11)	Cell Signaling Technologies	2883	rabbit
Smad2 (C86F7)	Cell Signaling Technologies	3122	rabbit
Ezrin P T567/Radixin T564/Moesin T588	Cell Signaling Technologies	3141	rabbit
Caveolin-1 (D46G3) XP R	Cell Signaling Technologies	3267	rabbit
Cofilin P Ser3 (C77G2)	Cell Signaling Technologies	3313	rabbit
PRMT4/CARMI (C31G9)	Cell Signaling Technologies	3379	rabbit
Cortactin (H222)	Cell Signaling Technologies	3503	rabbit
Brg1 (A52)	Cell Signaling Technologies	3508	rabbit
PKM2 P Tyr105	Cell Signaling Technologies	3827	rabbit
TIF1 Beta (C42G12)	Cell Signaling Technologies	4124	rabbit
Cleaved Notch 1 (val1744)	Cell Signaling Technologies	4147	rabbit
Integrin alpha 4	Cell Signaling Technologies	4600	rabbit
Integrin beta3	Cell Signaling Technologies	4702	rabbit
Integrin beta4	Cell Signaling Technologies	4707	rabbit
Clathrin (D3C6) XP ®	Cell Signaling Technologies	4796	rabbit
YAP P Ser127	Cell Signaling Technologies	4911	rabbit
Axl (C2B12)	Cell Signaling Technologies	4939	rabbit
SRF (D71A9)	Cell Signaling Technologies	5147	rabbit
BSP II	Cell Signaling Technologies	5468	rabbit
DDR1 (D1G6)	Cell Signaling Technologies	5583	rabbit
PDK1 (D37A7)	Cell Signaling Technologies	5662	rabbit
TIMP3 (D74B10)	Cell Signaling Technologies	5673	rabbit
TIMP2 (D18B7)	Cell Signaling Technologies	5738	rabbit
GATA3 (D13C9)	Cell Signaling Technologies	5852	rabbit
EphA2 P Ser897	Cell Signaling Technologies	6347	rabbit
Smad1 (D59D7)	Cell Signaling Technologies	6944	rabbit
EphA2 (D4A2)	Cell Signaling Technologies	6997	rabbit
Slug (C19G7	Cell Signaling Technologies	9585	rabbit
Stat3 P Ser727	Cell Signaling Technologies	9134	rabbit
TGF beta (56E4)	Cell Signaling Technologies	3709	rabbit
Acetyl-histone h3 (K9) (C5B11)	Cell Signaling Technologies	9649	rabbit
Histone H3 (3H1)	Cell Signaling Technologies	9717	rabbit
Akt substrate P (RXXS/T) (110B7E)	Cell Signaling Technologies	9614	rabbit
PKA substrate P (RRXS/T) (100G7E)	Cell Signaling Technologies	9624	rabbit
c-Abl P Y245	Cell Signaling Technologies	2868	rabbit
c-Abl P Y412 (247C7)	Cell Signaling Technologies	2865	rabbit
c-Abl	Cell Signaling Technologies	2862	rabbit
Rab11	Cell Signaling Technologies	3539	rabbit
Histone H2A.X P Ser139	Millipore (Upstate)	05-636	mouseIgG1
ErbB-2/Her2/EGFR	Dako	A0485	rabbit
ATM	Merck (Calbiochem)	PC116	rabbit
PKA	Abcam	ab26322	rabbit
CamKII alpha (22B1) P Thr286	Abcam	ab2724	mouseIgG1
GFAP	Abcam	ab7260	rabbit
beta-Tubulin	Abcam	ab6046	rabbit
PKC-alpha P Thr638	Abcam	ab32502	rabbit
GAPDH	Abcam	ab9484	mouseIgG2b
Raf1 (C-12)	Santa Cruz	sc-133	rabbit
Prohibitin	Santa Cruz	sc-28259	rabbit
p21 CIP/WAF1 p Thr145	Santa Cruz	sc-20220-R	rabbit
FRA1 (R20)	Santa Cruz	sc-605	rabbit
p90 S6 kinase (Rsk1-3)	Santa Cruz	sc-231	rabbit
PKC-gamma P Thr514	GeneTex	GTX25778	rabbit
mTOR P Ser2481	Millipore (Upstate)	09-343SP	rabbit
Ezrin/ERM P	Cell Signaling Technologies	3149	rabbit
Fox01 P	Cell Signaling Technologies	9461	rabbit
HDAC4/5/6/7 P	Cell Signaling Technologies	3443	rabbit
Plk1 P	Cell Signaling Technologies	5472	rabbit
